# DNL343 is an investigational CNS penetrant eIF2B activator that prevents and reverses the effects of neurodegeneration caused by the Integrated Stress Response

**DOI:** 10.1101/2023.08.21.554203

**Authors:** Ernie Yulyaningsih, Jung H. Suh, Melania H. Fanok, Roni Chau, Hilda Solanoy, Ryan Takahashi, Anna I. Bakardjiev, Isabel Becerra, N. Butch Benitez, Chi-Lu Chiu, Sonnet S Davis, William E. Dowdle, Timothy Earr, Anthony A. Estrada, Audrey Gill, Connie Ha, Patrick C. G. Haddick, Kirk R. Henne, Martin Larhammar, Amy Wing-Sze Leung, Romeo Maciuca, Bahram Memarzadeh, Hoang N. Nguyen, Alicia Nugent, Maksim Osipov, Yingqing Ran, Kevin Rebadulla, Elysia Roche, Thomas Sandmann, Jing Wang, Joseph W. Lewcock, Kimberly Scearce-Levie, Lesley A. Kane, Pascal E. Sanchez

## Abstract

The integrated stress response (ISR) is a conserved pathway in eukaryotic cells that is activated in response to multiple sources of cellular stress. Although acute activation of this pathway restores cellular homeostasis, intense or prolonged ISR activation perturbs cell function and may contribute to neurodegeneration. DNL343 is an investigational CNS-penetrant small molecule ISR inhibitor designed to activate the eukaryotic initiation factor 2B (eIF2B) and suppress aberrant ISR activation. DNL343 reduced CNS ISR activity and neurodegeneration in a dose-dependent manner in two established *in vivo* models – the optic nerve crush injury and an eIF2B loss of function (LOF) mutant – demonstrating neuroprotection in both and preventing motor dysfunction in the LOF mutant mouse. Treatment with DNL343 at a late stage of disease in the LOF model reversed elevation in plasma biomarkers of neuroinflammation and neurodegeneration and prevented premature mortality. Several proteins and metabolites that are dysregulated in the LOF mouse brains were normalized by DNL343 treatment, and this response is detectable in human biofluids. Several of these biomarkers show differential levels in CSF and plasma from patients with vanishing white matter disease (VWMD), a neurodegenerative disease that is driven by eIF2B LOF and chronic ISR activation, supporting their potential translational relevance. This study demonstrates that DNL343 is a brain penetrant ISR inhibitor capable of attenuating neurodegeneration in mouse models and identifies several biomarker candidates that may be used to assess treatment responses in the clinic.
