## Supplemental Table 1 for "DNL343 is an investigational CNS penetrant eIF2B activator that prevents and reverses the effects of neurodegeneration caused by the Integrated Stress Response"

### Sheet: Sheet1
Supplemental Table 1 - Relating to Figure 2C (top panel)
Group	1			2				3				4				5				6
Retina	Uncrushed			Uncrushed				Crushed				Crushed				Crushed				Crushed
DNL343 (mg/kg)	0			12				0				0.75				3				12
Gene	Mean	SEM	N	Mean	SEM	N	P (vs Grp1)	Mean	SEM	N	P (vs Grp1)	Mean	SEM	N	P (vs Grp3)	Mean	SEM	N	P (vs Grp3)	Mean	SEM	N	P (vs Grp3)
Atf3	1.00033	0.108837	3	0.61625	0.0299566	4	ns	6.41258	0.323662	12	****	2.38978	0.182496	9	****	1.56222	0.106782	9	****	1.453	0.0642555	11	****
Eif4ebp1	1	0.0791854	3	1.0975	0.127188	4	ns	4.0135	0.387564	12	****	1.373	0.118837	9	****	1.28578	0.16088	9	****	1.15327	0.0578996	11	****
Chac1	1	0.0620108	3	0.2585	0.055464	4	**	3.83467	0.342831	12	****	1.71	0.136274	9	***	1.04644	0.0731999	9	****	0.814727	0.058342	11	****
Mthfd2	1	0.0588586	3	0.4185	0.0561909	4	*	3.19958	0.225666	12	****	1.26233	0.138502	9	****	0.718333	0.0392853	9	****	0.610091	0.0388607	11	****
Trib3	1	0.124712	3	0.58425	0.0489802	4	ns	2.94592	0.159698	12	****	1.112	0.0802526	9	****	1.034	0.168654	9	****	0.856727	0.0659383	11	****
Slc1a5	1	0.105268	3	0.70875	0.0964515	4	ns	2.45492	0.171762	12	***	1.37378	0.166689	9	***	1.34767	0.209065	9	**	1.12073	0.063746	11	****
Ddit3	1	0.146073	3	0.66875	0.0511572	4	ns	2.31182	0.154652	11	**	1.52956	0.244937	9	*	1.24267	0.17737	9	***	1.12518	0.109022	11	****
Slc7a11	1.00033	0.0949602	3	1.4705	0.834817	4	ns	2.28992	0.465929	12	ns	2.02744	0.787437	9	ns	2.68622	0.573565	9	ns	1.52527	0.400339	11	ns
Atf4	1	0.0864812	3	0.65075	0.0635379	4	ns	2.28858	0.144803	12	****	1.28467	0.104459	9	****	1.087	0.0783424	9	****	0.980727	0.0371082	11	****
Sesn2	1	0.0671441	3	0.6825	0.101481	4	ns	2.04133	0.098822	12	****	1.26189	0.0693336	9	****	1.01722	0.0858398	9	****	0.945909	0.0683778	11	****
Psat1	1	0.174004	3	0.9085	0.0555105	4	ns	1.59883	0.106641	12	ns	1.29567	0.154858	9	ns	1.26256	0.102368	9	ns	1.09991	0.0583144	11	**
Asns	1.00033	0.0619417	3	0.57725	0.027798	4	ns	1.45383	0.102639	12	*	1.04456	0.0893966	9	*	0.811444	0.0459169	9	***	0.743364	0.0349751	11	****
Slc7a5	1	0.148132	3	0.70625	0.0753872	4	ns	1.36717	0.107387	12	ns	0.979222	0.0958758	9	*	0.943667	0.143812	9	ns	0.926636	0.0525466	11	**
Ppp1r15a	1	0.266451	3	0.63825	0.06975	4	ns	1.32483	0.0636148	12	ns	0.836667	0.0766462	9	***	0.942444	0.108068	9	*	0.876909	0.0396102	11	****
Supplemental Table 1. Expression of select ISR-dependent transcripts at 2 days after optic nerve crush. Data is presented as mean expression level relative to the 0 mg/kg-treated uncrushed retina controls (Group 1). Statistical significance for DNL343 effects in uncrushed retina or the effect of optic nerve crush on non drug-treated retina was determined by a 2-way ANOVA followed by Šídák's multi…
