## Supplemental Table 2 for "DNL343 is an investigational CNS penetrant eIF2B activator that prevents and reverses the effects of neurodegeneration caused by the Integrated Stress Response"

### Sheet: Sheet1
Supplemental Table 2 - Relating to Figure 2C (bottom panel)
Group	1			2				3				4				5				6
Retina	Uncrushed			Uncrushed				Crushed				Crushed				Crushed				Crushed
DNL343 (mg/kg)	0			12				0				0.75				3				12
Gene	Mean	SEM	N	Mean	SEM	N	P (vs Grp1)	Mean	SEM	N	P (vs Grp1)	Mean	SEM	N	P (vs Grp3)	Mean	SEM	N	P (vs Grp3)	Mean	SEM	N	P (vs Grp3)
Atf3	1	0.100577	4	0.80575	0.136049	4	ns	2.90078	0.149961	9	****	2.14625	0.17593	8	**	1.929	0.0969686	9	****	2.27978	0.057688	9	**
Eif4ebp1	1	0.114495	4	0.945	0.0986205	4	ns	2.76211	0.586902	9	ns	1.3845	0.116733	8	*	1.14344	0.0917495	9	*	1.28767	0.0895254	9	*
Atf4	1	0.0799302	4	0.84825	0.121312	4	ns	1.85144	0.0690739	9	***	1.301	0.0643991	8	****	1.04378	0.0557937	9	****	1.13689	0.07256	9	****
Slc1a5	1	0.156233	4	0.76775	0.168123	4	ns	1.66689	0.155847	9	ns	1.2675	0.144774	8	ns	1.13878	0.0943667	9	*	1.15667	0.109719	9	*
Trib3	1	0.0416353	4	0.7835	0.131098	4	ns	1.55656	0.101614	9	**	1.1795	0.139972	8	*	1.00822	0.080162	9	***	0.969889	0.0648019	9	***
Ppp1r15a	1	0.182415	4	0.9935	0.101968	4	ns	1.45856	0.102851	9	ns	1.06875	0.0638589	8	**	1.08422	0.0630257	9	**	1.15867	0.0639588	9	*
Sesn2	1.00025	0.0789318	4	0.7995	0.0989432	4	ns	1.353	0.119764	9	ns	1.14375	0.0757505	8	ns	1.07222	0.0632167	9	ns	1.17733	0.0505148	9	ns
Slc7a11	0.99975	0.182573	4	0.90775	0.423888	4	ns	1.10289	0.155908	9	ns	1.324	0.416184	8	ns	1.19278	0.274312	9	ns	1.25611	0.280292	9	ns
Chac1	1	0.213188	4	0.40675	0.0418278	4	ns	1.06778	0.0767543	9	ns	0.815625	0.0830058	8	*	0.802333	0.0480035	9	*	0.622222	0.0326321	9	***
Ddit3	1	0.2294	4	0.7335	0.107575	4	ns	0.971889	0.0548942	9	ns	0.928375	0.0666507	8	ns	0.911	0.0564178	9	ns	0.901333	0.053016	9	ns
Mthfd2	1.00025	0.139349	4	0.53825	0.0619602	4	ns	0.914333	0.0494994	9	ns	0.772125	0.0444689	8	*	0.643111	0.0307352	9	***	0.707889	0.0337254	9	**
Psat1	1	0.0646052	4	0.87475	0.0597639	4	ns	0.812667	0.0494585	9	ns	0.943875	0.0795385	8	ns	0.867556	0.0529237	9	ns	1.07522	0.0653647	9	**
Slc7a5	1	0.211982	4	0.733	0.11988	4	ns	0.806111	0.0385622	9	ns	0.88975	0.0786311	8	ns	0.896111	0.0755975	9	ns	0.940889	0.0452973	9	*
Asns	1.00025	0.0972174	4	0.7	0.0411522	4	ns	0.685778	0.0422889	9	ns	0.565625	0.0329621	8	*	0.580889	0.028031	9	ns	0.595	0.0390776	9	ns
Supplemental Table 2. Expression of select ISR-dependent transcripts at 14 days after optic nerve crush. Data is presented as mean expression level relative to the 0 mg/kg-treated uncrushed retina controls (Group 1). Statistical significance for DNL343 effects in uncrushed retina or the effect of optic nerve crush on non drug-treated retina was determined by a 2-way ANOVA followed by Šídák's mult…
