## Supplemental Table 3 for "DNL343 is an investigational CNS penetrant eIF2B activator that prevents and reverses the effects of neurodegeneration caused by the Integrated Stress Response"

### Sheet: Sheet1
Supplemental Table 3 - Relating to Supplemental Figure 1A
Group	1			2				3
Genotype	WILD			HET				HOM
Gene	Mean	SEM	N	Mean	SEM	N	P (vs Grp1)	Mean	SEM	N	P (vs Grp1)
Trib3	1	0.125502	11	0.932	0.126331	6	ns	15.802	1.944	5	**
Slc7a5	0.999909	0.0820289	11	0.916167	0.0588911	6	ns	4.9134	0.324629	5	***
Chac1	0.999909	0.102028	11	1.04433	0.113004	6	ns	4.2874	0.201901	5	****
Slc1a5	1	0.08163	11	1.051	0.109381	6	ns	3.632	0.494603	5	**
Sesn2	0.999818	0.0535078	11	0.969	0.0663646	6	ns	3.3304	0.161655	5	****
Atf3	1	0.0519683	11	0.935167	0.077291	6	ns	2.8928	0.324969	5	**
Slc7a11	0.999909	0.106173	11	1.256	0.164507	6	ns	2.838	0.177938	5	****
Mthfd2	1.00009	0.0712932	11	0.98	0.0771993	6	ns	2.5574	0.156611	5	***
Ddit3	1	0.0816344	11	1.09583	0.113092	6	ns	2.2778	0.120944	5	****
Psat1	1	0.0753975	11	1.0595	0.0999386	6	ns	1.8628	0.162578	5	**
Atf4	0.9999	0.0640233	10	1.1074	0.1133	5	ns	1.6292	0.104546	5	**
Gadd45a	1	0.0813465	11	1.06567	0.115338	6	ns	1.463	0.0684178	5	**
Ppp1r15a	1	0.0794365	11	1.056	0.133268	6	ns	1.2614	0.0722064	5	ns
Supplemental Table 3. Expression of select ISR-dependent transcripts in the brain of eIF2B HOM mice relative to wild-type and heterzygous controls. Data is presented as mean expression level relative to the wild-type controls (Group 1). Statistical significance for genotype effect was determined by a 2-way ANOVA followed by Dunnett's multiple comparisons tests against the wild-type controls (Grou…
