## Supplemental Table 5 for "DNL343 is an investigational CNS penetrant eIF2B activator that prevents and reverses the effects of neurodegeneration caused by the Integrated Stress Response"

### Sheet: Sheet1
Supplemental Table 5 - Relating to Supplemental Figure 1C
Group	1			2				3
Genotype	WILD			HET				HOM
Gene	Mean	SEM	N	Mean	SEM	N	P (vs Grp1)	Mean	SEM	N	P (vs Grp1)
Trib3	1.00009	0.219559	11	1.14533	0.330365	6	ns	0.7034	0.171176	5	ns
Slc7a5	1.00009	0.198456	11	1.09183	0.363918	6	ns	0.599	0.0747864	5	ns
Chac1	1.0001	0.138105	10	0.991833	0.222104	6	ns	0.8502	0.270675	5	ns
Slc1a5	0.999909	0.218205	11	1.29233	0.466146	6	ns	0.9504	0.208341	5	ns
Sesn2	1.00009	0.233404	11	0.919833	0.216203	6	ns	0.7348	0.191992	5	ns
Atf3	0.999909	0.303659	11	0.872167	0.28814	6	ns	0.4946	0.134819	5	ns
Slc7a11	1.00009	0.201026	11	0.854667	0.112415	6	ns	0.7628	0.147131	5	ns
Mthfd2	1	0.170812	11	0.760167	0.182591	6	ns	0.5112	0.11884	5	ns
Ddit3	1	0.106005	11	1.2845	0.199177	6	ns	0.998	0.0882343	5	ns
Psat1	1.00009	0.199003	11	1.18483	0.185019	6	ns	0.9624	0.184797	5	ns
Atf4	0.999909	0.352952	11	0.6908	0.0406367	5	ns	0.83375	0.128505	4	ns
Gadd45a	0.999818	0.169655	11	1.1795	0.373667	6	ns	0.9146	0.171705	5	ns
Ppp1r15a	0.999909	0.186062	11	1.064	0.295671	6	ns	0.5758	0.114645	5	ns
Supplemental Table 5. Expression of select ISR-dependent transcripts in the PBMC of eIF2B HOM mice relative to wild-type and heterzygous controls. Data is presented as mean expression level relative to the wild-type controls (Group 1). Statistical significance for genotype effect was determined by a 2-way ANOVA followed by Dunnett's multiple comparisons tests against the wild-type controls (Group…
