## Supplemental Table 6 for "DNL343 is an investigational CNS penetrant eIF2B activator that prevents and reverses the effects of neurodegeneration caused by the Integrated Stress Response"

### Sheet: Sheet1
Supplemental Table 6 - Relating to Supplemental Figure 1D
Group	1			2
Genotype	WILD			HOM
Gene	Mean	SEM	N	Mean	SEM	N	P (vs Grp1)
Trib3	1.00001	0.254654	12	0.558982	0.0542207	11	ns
Slc1a5	1	0.090081	12	0.956473	0.0539899	11	ns
Eif4ebp1	1	0.0543098	12	0.835091	0.061327	11	ns
Mthfd2	1.00001	0.142278	12	0.783982	0.0738386	11	ns
Atf3	0.999992	0.053415	12	1.31639	0.0927923	11	ns
Slc7a5	1	0.155127	12	0.725827	0.079212	11	ns
Chac1	1	0.243034	12	0.484927	0.0280711	11	ns
Sesn2	1.00001	0.109015	12	0.968918	0.11164	11	ns
Atf4	1	0.0739148	12	0.790082	0.050434	11	ns
Slc7a11	0.999992	0.0947586	12	1.31937	0.122946	11	ns
Ddit3	0.999992	0.151795	12	0.786955	0.056408	11	ns
Psat1	1.00001	0.0926379	12	1.00568	0.104004	11	ns
Ppp1r15a	0.999992	0.172786	12	0.439318	0.0645148	11	ns
Supplemental Table 6. Expression of select ISR-dependent transcripts in the spleen of eIF2B HOM mice relative to wild-type controls. Data is presented as mean expression level relative to the wild-type controls (Group 1). Statistical significance for genotype effect was determined by a 2-way ANOVA followed by Dunnett's multiple comparisons tests against the wild-type controls (Group 2 vs Group 1).
