## Supplemental Table 7 for "DNL343 is an investigational CNS penetrant eIF2B activator that prevents and reverses the effects of neurodegeneration caused by the Integrated Stress Response"

### Sheet: Sheet1
Supplemental Table 7 - Relating to Figure 3A and 3B
Brain Proteome Statistics for Figure 3A										CSF Proteome Statistics for Figure 3B
Gene.Symbol	Exp.q.value.Combined	Coverage.in.Percent	Number.of.Peptides	logFC	AveExpr	t	P.Value	adj.P.Val		Gene.Symbol	Exp.q.value.Combined	Coverage.in.Percent	Number.of.Peptides	logFC	AveExpr	t	P.Value	adj.P.Val
SLC7A6	0	9	5	2.33	18.83	48.03	1.38e-28	1.1e-24		MUP17	0	20	3	-1.37	18.39	-7.71	8.6e-09	8.6e-09
SLC3A2	0	36	18	1.17	19.15	44.66	9.83e-28	3.9e-24		SERPINA3K	0	33	11	-0.59	18.2	-5.02	1.15e-05	1.15e-05
SLC7A1	0	8	6	1.54	17.66	41.7	6.47e-27	1.71e-23		SERPINA6	0.001	4	2	0.44	16.53	4.03	0.000182	0.000182
ALDH18A1	0	39	27	0.76	17.15	41.09	9.66e-27	1.75e-23		CSF1R	0	6	6	0.54	16.27	3.61	0.000561	0.000561
SLC7A5	0	15	8	1.98	16.93	40.92	1.1e-26	1.75e-23		CLTC	0	59	78	-0.46	15.03	-3.35	0.0011	0.0011
SLC7A11	0	14	6	1.41	16.17	30.68	2.75e-23	3.64e-20		LIFR	0	12	12	-0.37	14.92	-3.3	0.00128	0.00128
ALDH1L2	0	32	27	1.31	16.61	24.08	1.82e-20	2.06e-17		SERPINA1E	0	23	8	-0.52	16.69	-3.26	0.00141	0.00141
TNC	0	27	46	0.58	16.45	21.77	2.61e-19	2.29e-16		INSRR	0.002	1	2	0.61	15.18	3.15	0.00191	0.00191
PSAT1	0	52	18	0.64	18.43	21.73	2.75e-19	2.29e-16		SCG3	0	44	17	0.32	16.71	3.05	0.00241	0.00241
CTH	0	24	8	0.64	15.98	21.69	2.89e-19	2.29e-16		CTSB	0	40	11	0.34	15.79	2.85	0.004	0.004
SHMT2	0	30	16	0.47	17.45	18.96	9.71e-18	7.01e-15		PLA2G7	0	18	7	0.36	16.75	2.72	0.00538	0.00538
EPHX2	0	36	16	-0.44	17.37	-18.53	1.76e-17	1.16e-14		CLSTN1	0	19	18	0.29	16.63	2.63	0.00678	0.00678
GSTM5	0	65	14	-0.51	18.22	-17.74	5.33e-17	3.26e-14		ATP6AP2	0	21	7	0.43	13.92	2.62	0.00688	0.00688
SLC1A5	0	13	6	1.93	16.46	17.34	9.85e-17	5.51e-14		GLUL	0	55	16	-0.41	16.08	-2.61	0.00713	0.00713
SARDH	0	22	18	0.39	16.57	17.29	1.04e-16	5.51e-14		CTSD	0	28	9	0.29	16.43	2.53	0.0085	0.0085
CYB5R2	0	18	5	2.11	15.71	16.45	3.95e-16	1.96e-13		ACAA2	0	43	14	0.36	16.39	2.53	0.00858	0.00858
SLC7A3	0	4	2	0.89	15.55	16.23	5.13e-16	2.39e-13		CELSR2	0	11	28	0.31	16.91	2.48	0.00948	0.00948
PHGDH	0	42	19	0.39	18.25	15.14	2.96e-15	1.31e-12		CNTN2	0	38	30	0.27	15.73	2.45	0.0103	0.0103
MTHFD2	0	15	4	0.85	16.74	15.02	3.58e-15	1.49e-12		NRCAM	0	27	27	0.29	15.71	2.39	0.0116	0.0116
PRDX6	0	44	10	-0.39	18.46	-14.34	1.14e-14	4.51e-12		HEXA	0	12	6	0.27	14.36	2.36	0.0125	0.0125
EPHX1	0	29	15	0.46	18.01	14.17	1.5e-14	5.68e-12		HNRNPA2B1	0	59	17	-0.4	15.9	-2.19	0.0184	0.0184
VLDLR	0	45	32	0.34	16.51	13.96	2.19e-14	7.89e-12		GM2A	0	18	4	0.31	18.15	2.16	0.0194	0.0194
TST	0	45	12	-0.4	18.15	-12.99	1.26e-13	4.15e-11		HPX	0	38	15	-0.37	17.14	-2.16	0.0195	0.0195
CLDN10	0	14	4	-0.52	18.47	-12.85	1.62e-13	5.14e-11		RANBP1	0	52	7	-0.28	14.82	-2.15	0.0201	0.0201
PYGM	0	52	42	-0.45	17.76	-12.75	1.95e-13	5.95e-11		EGFR	0	17	18	-0.4	14.08	-2.14	0.0204	0.0204
ITGA5	0	2	3	0.6	15.84	12.68	2.23e-13	6.48e-11		TMSB4X	0	28	3	-0.4	17.59	-2.13	0.021	0.021
CYB5R1	0	31	8	0.42	18.1	12.67	2.29e-13	6.48e-11		IGHM	0	18	8	-0.45	16.04	-2.11	0.0222	0.0222
DAO	0	9	4	-0.9	17.2	-11.89	1.01e-12	2.77e-10		TNFRSF21	0	19	12	0.29	15.47	2.08	0.0234	0.0234
ENTPD2	0	20	9	-0.6	16.27	-11.81	1.19e-12	3.15e-10		LUZP2	0	30	9	0.28	14.82	2.07	0.0235	0.0235
SERPINH1	0	29	11	0.48	17.57	11.79	1.24e-12	3.19e-10		TUBA1A	0	67	25	-0.34	17.24	-2.05	0.0246	0.0246
S100A13	0	48	5	-0.45	19.4	-11.65	1.63e-12	4.04e-10		RBP1	0	54	7	-0.45	16.79	-2.03	0.026	0.026
EIF2B4	0	22	8	-0.35	15.16	-11.36	2.96e-12	7.13e-10		H1-3	0	36	9	0.63	14.39	2.03	0.0276	0.0276
PSPH	0	34	6	0.46	17.5	11.17	4.29e-12	9.91e-10		YWHAZ	0	66	14	-0.29	16.14	-1.99	0.028	0.028
PCK2	0	44	22	0.36	16.57	11.15	4.47e-12	9.91e-10		CFB	0	9	4	-0.28	16.48	-1.95	0.0305	0.0305
SLC39A12	0	19	11	-0.41	16.83	-11.15	4.49e-12	9.91e-10		ISYNA1	0	25	12	-0.52	16.16	-1.96	0.0308	0.0308
GPC5	0	16	10	-0.52	16.82	-11.12	4.82e-12	1.03e-09		KRT42	0	33	16	0.45	19.9	1.94	0.0313	0.0313
TTYH1	0	18	6	-0.52	17.23	-10.7	1.15e-11	2.39e-09		ALDH2	0	51	19	-0.52	17.9	-1.88	0.0369	0.0369
F3	0	34	7	-0.42	17.69	-10.49	1.81e-11	3.69e-09		APOA4	0	30	11	0.26	16.84	1.84	0.0379	0.0379
KLHDC7A	0	10	7	-0.45	14.65	-10.25	2.98e-11	5.91e-09		PZP	0	16	22	-0.53	17.74	-1.85	0.0395	0.0395
SLC1A4	0	29	14	0.35	17.91	10.21	3.26e-11	6.3e-09		HSP90AA1	0	57	35	-0.27	15.37	-1.77	0.0436	0.0436
PADI2	0	33	21	-0.33	17.39	-9.9	6.48e-11	1.22e-08		CHL1	0	25	23	0.24	15.52	1.73	0.0469	0.0469
BTBD17	0	19	8	-0.49	18.17	-9.68	1.04e-10	1.93e-08
SLCO1C1	0	11	8	0.32	16.98	9.51	1.53e-10	2.75e-08
HSD11B1	0	23	7	-0.58	18.79	-9.32	2.38e-10	4.2e-08
EIF2B5	0	16	11	-0.31	16.73	-9.03	4.6e-10	7.93e-08
CLU	0	29	12	-0.43	18.38	-9.02	4.74e-10	8e-08
SUGCT	0	12	5	-0.44	15.65	-8.91	6.13e-10	1.01e-07
SLC1A2	0	28	15	-0.31	19.49	-8.77	8.48e-10	1.37e-07
SLC7A10	0	9	3	-0.47	19.31	-8.64	1.15e-09	1.82e-07
GSTT3	0	14	3	-0.31	16.29	-8.6	1.26e-09	1.96e-07
NAAA	0	12	5	-0.32	17.02	-8.51	1.56e-09	2.37e-07
GSTM1	0	66	15	-0.54	22.5	-8.51	1.58e-09	2.37e-07
MFGE8	0	27	11	-0.38	15.69	-8.48	1.71e-09	2.51e-07
ETNPPL	0	23	10	-0.41	16.24	-8.43	1.93e-09	2.78e-07
HMOX1	0	8	2	0.94	13.97	8.38	2.17e-09	3.07e-07
CLCN2	0	6	5	-0.29	16.36	-8.37	2.21e-09	3.07e-07
AIFM3	0	29	18	-0.27	17.02	-7.7	1.13e-08	1.55e-06
ADHFE1	0	22	8	0.25	16.89	7.56	1.64e-08	2.18e-06
GSTM4	0	28	6	-0.61	21.71	-7.55	1.65e-08	2.18e-06
ASNS	0	34	15	0.29	17.19	7.42	2.33e-08	3.03e-06
DHTKD1	0	6	4	0.45	14.03	7.41	2.37e-08	3.04e-06
PYCR1	0	19	5	0.25	18.91	7.29	3.23e-08	3.99e-06
CYP2J6	0	3	2	-0.42	17.91	-7.28	3.27e-08	3.99e-06
LMCD1	0	32	10	-0.3	16.23	-7.11	5.03e-08	5.96e-06
IGSF1	0	4	7	-0.52	17.12	-7.05	5.94e-08	6.94e-06
MFAP3	0	8	2	-0.34	16.49	-7.03	6.18e-08	7.11e-06
MERTK	0	6	6	-0.31	17.92	-6.86	9.61e-08	1.09e-05
EIF2B2	0	35	10	-0.27	17.02	-6.69	1.5e-07	1.65e-05
GLDC	0	21	19	-0.27	16.93	-6.66	1.65e-07	1.79e-05
EPRS1	0	35	48	0.32	19.4	6.63	1.77e-07	1.9e-05
SPARC	0	32	9	-0.37	17.35	-6.61	1.86e-07	1.97e-05
APOE	0	50	15	-0.5	17.89	-6.54	2.26e-07	2.36e-05
BBOX1	0	12	4	-0.38	15.71	-5.93	1.12e-06	0.000114
SNTA1	0	22	11	-0.3	16.49	-5.69	2.17e-06	0.000218
IDI1	0	29	6	-0.26	17.47	-5.66	2.33e-06	0.000232
FASN	0	36	74	-0.2	17.63	-5.56	3.11e-06	0.000305
MYORG	0	9	6	-0.38	15.77	-5.52	3.43e-06	0.000333
CALCRL	0	8	3	0.4	15.47	5.5	3.63e-06	0.000346
GLUL	0	55	16	-0.25	18.05	-5.5	3.66e-06	0.000346
MSMO1	0	6	2	-0.25	18.15	-5.33	5.82e-06	0.000544
RAB13	0	24	5	-0.31	15.75	-5.27	6.69e-06	0.000617
NDRG2	0	49	12	-0.25	17.02	-5.27	6.79e-06	0.000619
ECHDC2	0	30	7	-0.57	16.68	-5.23	7.5e-06	0.000676
PLPP4	0	22	4	0.38	15.59	5.22	7.69e-06	0.000681
SCRG1	0	41	4	-0.27	16.46	-5.22	7.72e-06	0.000681
SLC26A6	0	8	6	-0.25	15.82	-5.15	9.31e-06	0.000812
LRRC8A	0	32	23	0.22	16.8	5.1	1.08e-05	0.000921
RCC2	0	36	17	0.22	17.31	5.08	1.14e-05	0.000965
CST3	0	44	6	-0.36	15.94	-5.06	1.2e-05	0.001
HMGCS1	0	35	16	-0.28	17.99	-5	1.42e-05	0.00117
SLC6A11	0	17	11	-0.28	19.57	-4.96	1.57e-05	0.00128
PREX2	0	11	16	-0.25	16.03	-4.92	1.74e-05	0.0014
AGT	0	8	4	-0.44	15.87	-4.92	1.75e-05	0.0014
AMOT	0	17	17	-0.23	15.47	-4.86	2.05e-05	0.00163
SLC38A3	0	13	6	0.21	17.36	4.76	2.71e-05	0.00213
AACS	0	16	12	-0.22	17.04	-4.69	3.3e-05	0.00256
MVD	0	14	5	-0.3	17.22	-4.68	3.36e-05	0.00259
SLC20A2	0	13	7	-0.25	16.97	-4.67	3.47e-05	0.00265
NES	0	16	25	0.27	15	4.51	5.35e-05	0.00404
TTYH3	0	14	8	-0.22	16.24	-4.45	6.32e-05	0.00473
LGI4	0	19	8	-0.22	15.87	-4.43	6.67e-05	0.00495
GSTT1	0	24	6	-0.24	17.72	-4.41	7.12e-05	0.00523
TFRC	0	32	24	-0.24	17.68	-4.32	8.94e-05	0.00651
SLC22A4	0	9	4	-0.31	15	-4.3	9.58e-05	0.00691
NARS1	0	40	20	0.2	17.63	4.28	0.0001	0.00718
BCAN	0	38	27	-0.23	17.84	-4.06	0.000183	0.013
MICAL1	0	16	15	-0.2	16.22	-4.05	0.000185	0.013
NIBAN1	0	9	7	0.26	14.21	4.04	0.00019	0.0132
ACSS1	0	29	16	-0.19	16.77	-4	0.000212	0.0146
SLC20A1	0	13	9	-0.22	16.42	-3.95	0.000242	0.0165
SLC38A2	0	12	3	0.42	13.92	3.88	0.000295	0.02
NDE1	0	45	14	-0.22	16.1	-3.83	0.000331	0.0223
AQP4	0	14	6	-0.23	17.27	-3.78	0.000384	0.0256
MOXD1	0	5	3	0.41	15.98	3.73	0.000437	0.0289
S100A16	0	43	3	-0.24	15.18	-3.72	0.000451	0.0296
SERPINA6	0.001	4	2	0.57	17.94	3.71	0.000457	0.0297
TMEM229A	0	5	2	-0.21	16.27	-3.7	0.000468	0.0302
CNN1	0	20	6	0.22	21.36	3.69	0.000483	0.0309
BTD	0	4	2	-0.29	14.85	-3.67	0.000505	0.0321
SERPINA1B	0	31	10	-0.55	19.42	-3.65	0.000534	0.0336
CARS1	0	49	36	0.24	17.58	3.64	0.000548	0.0342
DHRS1	0	49	13	0.21	18.44	3.58	0.000647	0.0399
ACSS2	0	22	15	-0.2	17.2	-3.58	0.000649	0.0399
LARS1	0	31	35	0.2	17.02	3.57	0.000669	0.0409
FTL1	0	47	6	0.28	17.33	3.56	0.000675	0.0409
IGSF11	0	14	6	-0.21	15.73	-3.55	0.00069	0.0415
PLIN3	0	40	13	-0.22	17.7	-3.55	0.000698	0.0416
LRP4	0	7	14	-0.22	14.93	-3.53	0.000728	0.0431
PPP1R3G	0	25	8	-0.27	15.32	-3.5	0.000783	0.0461
RBM3	0	34	6	0.28	16.82	3.47	0.00086	0.0499
CMTM5	0	31	4	-0.24	16.87	-3.47	0.000861	0.0499
