## Supplemental Table 8 for "DNL343 is an investigational CNS penetrant eIF2B activator that prevents and reverses the effects of neurodegeneration caused by the Integrated Stress Response"

### Sheet: Sheet1
Supplemental Table 8 - Relating to Figure 4D
Group	1			2				3				4				5				6				7
Genotype	WILD			WILD				HOM				HOM				HOM				HOM				HOM
DNL343 (mg/kg)	0			3				0				0.3				1				3				10
Gene	Mean	SEM	N	Mean	SEM	N	P (vs Grp1)	Mean	SEM	N	P (vs Grp1)	Mean	SEM	N	P (vs Grp3)	Mean	SEM	N	P (vs Grp3)	Mean	SEM	N	P (vs Grp3)	Mean	SEM	N	P (vs Grp3)
Trib3	0.999412	0.0826246	17	1.03059	0.0524157	17	ns	27.673	2.01362	10	****	28.4536	2.00352	11	ns	20.6409	1.59137	11	*	9.237	0.813798	10	****	2.41333	0.2504	9	****
Slc1a5	0.999412	0.0545467	17	1.05471	0.031659	17	ns	24.287	1.43988	10	****	19.0073	0.865755	11	*	14.2	0.887608	11	****	6.787	0.401204	10	****	3.36444	0.224265	9	****
Slc7a5	1	0.0740876	17	1.10059	0.0501136	17	ns	5.531	0.44379	10	****	5.15091	0.26694	11	ns	4.59545	0.324218	11	ns	3.508	0.233385	10	**	2.61333	0.192952	9	***
Sesn2	1.00059	0.0318021	17	1.04412	0.0430036	17	ns	4.514	0.345045	10	****	4.49364	0.165262	11	ns	3.60545	0.177059	11	ns	2.393	0.163578	10	***	1.55	0.0758104	9	****
Mthfd2	1	0.03937	17	0.947059	0.0972556	17	ns	4.076	0.233206	10	****	3.98182	0.153349	11	ns	3.43455	0.207786	11	ns	2.49	0.131089	10	***	1.68333	0.0520416	9	****
Atf3	0.999412	0.0825711	17	1.04824	0.100221	17	ns	3.992	0.161437	10	****	3.77636	0.196202	11	ns	2.85545	0.233247	11	**	1.638	0.0814698	10	****	1.15333	0.0784396	9	****
Chac1	1	0.0437405	17	0.864118	0.0200745	17	ns	3.335	0.15046	10	****	3.48636	0.152156	11	ns	2.92545	0.148669	11	ns	1.985	0.0562978	10	****	1.19889	0.0563334	9	****
Slc7a11	0.999412	0.0560099	17	0.971765	0.0237517	17	ns	3.263	0.286477	10	***	3.39273	0.217319	11	ns	3.17636	0.121553	11	ns	2.731	0.150055	10	ns	2.08	0.10036	9	**
Gadd45a	1	0.0248968	17	0.937059	0.0703289	17	ns	2.934	0.295372	10	**	2.67636	0.163914	11	ns	2.32273	0.182229	11	ns	1.33	0.0598145	10	**	0.974444	0.0531798	9	***
Ddit3	0.999412	0.0342726	17	0.881765	0.023906	17	ns	2.458	0.141137	10	****	2.17909	0.0975374	11	ns	1.96182	0.10129	11	*	1.507	0.0906526	10	***	1.21667	0.0828151	9	****
Slc1a4	0.999412	0.0413154	17	1.14059	0.0285749	17	ns	2.048	0.336174	10	ns	1.75818	0.0513246	11	ns	1.53545	0.0699528	11	ns	1.443	0.0477505	10	ns	1.33444	0.048623	9	ns
Psat1	0.999412	0.0549898	17	0.877059	0.0205399	17	ns	1.933	0.157692	10	**	1.87364	0.151341	11	ns	1.85455	0.0734273	11	ns	1.606	0.0717434	10	ns	1.31333	0.0697615	9	*
Ppp1r15a	1	0.0275734	17	0.994118	0.0453261	17	ns	1.909	0.143158	10	**	1.68273	0.0570979	11	ns	1.37273	0.0581392	11	*	1.056	0.03995	10	***	1.02778	0.0410548	9	***
Atf4	1	0.056497	17	0.851176	0.0497485	17	ns	1.68	0.0844064	10	****	1.70545	0.0998031	11	ns	1.65455	0.0822232	11	ns	1.28	0.0649615	10	**	1.09222	0.0397484	9	***
Supplemental Table 8. Expression of select ISR-dependent transcripts at in the eIF2B HOM mice following 13 weeks of prophylactic dosing. Data is presented as mean expression level relative to the 0 mg/kg-treated wild-type controls (Group 1). Statistical significance for DNL343 effects in wild-type animals or the effect of the homozygous mutation was determined by a 2-way ANOVA followed by Šídák's…
