## Supplemental Table 9 for "DNL343 is an investigational CNS penetrant eIF2B activator that prevents and reverses the effects of neurodegeneration caused by the Integrated Stress Response"

### Sheet: Sheet1
Supplemental Table 9 - Relating to Figure 5
Statistics Table for Brain Heatmap
Brain	WT Veh vs WT DNL343		eIF2B HOM vs WT		HOM 0.3 mg/kg vs HOM Veh		HOM 1.0 mg/kg vs HOM Veh		HOM 3.0 mg/kg vs HOM Veh		HOM 10.0 mg/kg vs HOM Veh
Symbol	logFC	P.Value	logFC	P.Value	logFC	P.Value	logFC	P.Value	logFC	P.Value	logFC	P.Value
SLC7A3	-0.067	0.788	0.834	0	-0.632	0.026	-1.025	0	-0.615	0.003	-0.872	0
ALDH1L2	-0.068	0.8	0.765	0.001	-0.686	0.034	-0.628	0.004	-0.863	0	-0.934	0
IDI1	0.121	0.579	-0.34	0.004	0.357	0.026	0.447	0	0.464	0	0.432	0.001
APOE	-0.248	0.086	-0.526	0	0.336	0.03	0.378	0	0.205	0.15	0.398	0.001
CTH	-0.844	0	0.462	0.014	-1.189	0	-1.331	0	-0.435	0.019	-0.673	0.001
SLC3A2	0.605	0.01	1.039	0	-0.39	0.159	-0.325	0.099	-0.273	0.188	-0.704	0.002
TNC	0.168	0.387	0.495	0	-0.211	0.294	-0.372	0.004	-0.154	0.42	-0.445	0.002
SLC1A2	-0.355	0.088	-0.815	0	0.501	0.041	0.598	0.001	0.573	0.001	0.547	0.005
SLC20A2	-0.201	0.233	0.105	0.675	-0.169	0.394	-0.232	0.082	-0.386	0.001	-0.355	0.007
SNTA1	0.301	0.054	-0.223	0.149	0.334	0.064	0.467	0	0.248	0.087	0.384	0.007
SLC7A11	0.615	0.002	0.974	0	-0.307	0.195	-0.229	0.211	-0.199	0.305	-0.505	0.007
EPHX1	-0.072	0.765	0.427	0.001	-0.301	0.111	-0.271	0.052	-0.191	0.26	-0.364	0.013
LMCD1	0.171	0.462	0.08	0.724	-0.002	0.994	-0.019	0.935	0.394	0.038	0.5	0.016
TTYH1	-0.157	0.405	-0.43	0	0.426	0.006	0.323	0.004	0.177	0.278	0.307	0.018
TST	0.123	0.579	-0.156	0.377	0.182	0.314	0.146	0.44	0.172	0.279	0.282	0.021
PSAT1	0.403	0.01	0.605	0	-0.244	0.217	-0.208	0.192	-0.152	0.434	-0.347	0.021
SARDH	-0.001	0.998	0.387	0.001	-0.184	0.332	-0.226	0.09	-0.259	0.042	-0.302	0.022
SLCO1C1	0.338	0.175	0.361	0.098	-0.223	0.452	-0.119	0.604	-0.27	0.219	-0.538	0.022
SLC7A5	0.61	0.057	1.211	0	-0.463	0.229	-0.155	0.558	-0.008	0.978	-0.694	0.023
CD63	0.27	0.158	-0.136	0.514	0.333	0.127	0.505	0.001	0.345	0.03	0.376	0.03
SLC7A10	-0.329	0.18	-0.82	0	0.634	0.032	0.503	0.012	0.363	0.085	0.458	0.047
ETNPPL	-0.282	0.052	-0.332	0.006	0.267	0.121	0.165	0.336	0.206	0.165	0.275	0.049
Statistics Table for CSF Heatmap
CSF	WT Veh vs WT DNL343		eIF2B HOM vs WT		HOM 0.3 mg/kg vs HOM Veh		HOM 1.0 mg/kg vs HOM Veh		HOM 3.0 mg/kg vs HOM Veh		HOM 10.0 mg/kg vs HOM Veh
Symbol	logFC	P.Value	logFC	P.Value	logFC	P.Value	logFC	P.Value	logFC	P.Value	logFC	P.Value
CTSS	-0.163	0.421	1.066	0	0.009	0.969	-1.102	0	-1.279	0	-1.158	0
HEXB	-0.149	0.464	0.659	0	0.004	0.988	-0.522	0.01	-0.737	0	-0.893	0
LYZ2	-0.181	0.463	1.485	0	0.341	0.291	-0.496	0.12	-1.387	0	-1.346	0
CTSD	-0.03	0.917	0.631	0	0.095	0.673	-0.244	0.218	-0.518	0.003	-0.658	0
CTSZ	-0.098	0.66	0.887	0	0.032	0.898	-0.8	0.001	-0.817	0	-0.75	0.001
APOA1	0.052	0.833	-0.221	0.267	0.186	0.403	0.518	0.011	0.368	0.061	0.631	0.001
CSF1R	-0.155	0.456	0.675	0.001	0.075	0.759	-0.268	0.25	-0.814	0	-0.703	0.001
CTSB	-0.077	0.737	1.33	0	-0.104	0.698	-0.818	0.003	-1.122	0	-0.809	0.001
Statistics Table for Brain Metabolomics Heatmap
CSF	WT Veh vs WT DNL343		eIF2B HOM vs WT		HOM 0.3 mg/kg vs HOM Veh		HOM 1.0 mg/kg vs HOM Veh		HOM 3.0 mg/kg vs HOM Veh		HOM 10.0 mg/kg vs HOM Veh
Symbol	logFC	P.Value	logFC	P.Value	logFC	P.Value	logFC	P.Value	logFC	P.Value	logFC	P.Value
ALANINE	0.402	0.05	-1.663	0	0.896	0	1.104	0	1.679	0	2.416	0
CE(20:5)	0.064	0.836	2.326	0	-0.001	0.998	-0.61	0.088	-1.659	0	-2.317	0
CE(20:4)	0.105	0.73	2.066	0	0.033	0.927	-0.528	0.13	-1.458	0	-2.041	0
CE(18:1)	-0.136	0.561	1.505	0	-0.132	0.61	-0.742	0.002	-1.284	0	-1.555	0
7-KETO-CHOLESTEROL	0.038	0.886	1.632	0	0.033	0.912	-0.534	0.065	-1.341	0	-1.615	0
CE(16:1)	0.091	0.735	1.63	0	0.128	0.676	-0.533	0.072	-1.275	0	-1.488	0
TG(18:0_36:2)	0.455	0.204	-0.419	0.284	-0.082	0.847	-0.624	0.134	-0.052	0.903	1.125	0.008
