## Supplemental Table 10 for "DNL343 is an investigational CNS penetrant eIF2B activator that prevents and reverses the effects of neurodegeneration caused by the Integrated Stress Response"

### Sheet: Sheet1
Supplementary Table 10 - Releated to Figure 6
Donor #​	VWMD onset​	Sex​	Age of participant at collection​			Healthy Participants​ (Total number)	Age of participant at collection​ (years)
			CSF​	Plasma​			CSF​	Plasma​
1​	Juvenile​	Male	22​	22, 23​		CSF (7), Plasma (10)​	2, 5, 6, 24, 26, 32, 33​	11, 11, 13, 19, 20, 27, 28, 30, 33, 42​
2​	Late​	Female	39​	29, 38, 39​
3​	Classic​	Male	none​	4, 8​
4​	Classic​	Female	none​	14​
5​	Juvenile​	Female	29​	22, 29​
Supplementary Table 10. VWMD patient and healthy control sample information. (A) VWMD patient and (B) healthy control information. VWMD samples were provided by Dr Schiffman at Baylor University. Healthy control samples were purchased or repurposed control samples from another study. Plasma and CSF samples in the healthy control group are from non-matching/different individuals.
