## Supplemental Table 11 for "DNL343 is an investigational CNS penetrant eIF2B activator that prevents and reverses the effects of neurodegeneration caused by the Integrated Stress Response"

### Sheet: Sheet1
Supplemental Table 11 - Related to Figure 7D
Group	1			2				3				4
Genotype	WILD			WILD				HOM				HOM
DNL343 (mg/kg)	0			10				0				10
Gene	Mean	SEM	N	Mean	SEM	N	P (vs Grp1)	Mean	SEM	N	P (vs Grp1)	Mean	SEM	N	P (vs Grp3)
Trib3	1	0.185432	12	0.51625	0.120578	8	ns	31.389	6.61446	10	**	1.45429	0.297264	7	*
Slc1a5	0.9975	0.134891	12	0.765	0.115248	8	ns	24.874	2.71217	10	****	3.62714	0.640828	7	***
Atf3	1	0.0989261	12	0.815	0.139463	8	ns	7.291	0.868314	10	****	1.33857	0.177408	7	***
Slc7a5	1	0.120189	12	0.86875	0.116809	8	ns	7.284	0.566226	10	****	1.72714	0.297751	7	****
Chac1	1.00083	0.109541	12	0.74875	0.118569	8	ns	5.15	0.53648	10	****	1.20857	0.125649	7	***
Mthfd2	0.999167	0.0970197	12	0.90875	0.104496	8	ns	5.032	0.330258	10	****	1.81571	0.219511	7	****
Sesn2	0.999167	0.246655	12	0.56375	0.243332	8	ns	4.808	1.2292	10	*	0.767143	0.301399	7	ns
Slc7a11	0.999167	0.0756132	12	0.95625	0.0768565	8	ns	3.518	0.16355	10	****	2.08286	0.205967	7	**
Gadd45a	1	0.0864099	12	0.9525	0.108952	8	ns	2.743	0.26759	10	***	0.911429	0.0499251	7	***
Psat1	0.999167	0.0679957	12	0.88125	0.0389339	8	ns	2.286	0.185767	10	****	1.16571	0.113973	7	**
Ppp1r15a	0.999167	0.0844542	12	0.81375	0.0515453	8	ns	2.072	0.256016	10	**	0.782857	0.066716	7	**
Slc1a4	1	0.119017	12	0.785	0.0782167	8	ns	2.057	0.180093	10	***	0.988571	0.1022	7	**
Ddit3	0.999167	0.0524182	12	1.07625	0.0892216	8	ns	1.954	0.180063	10	***	1.14571	0.0962353	7	*
Atf4	1	0.0944923	12	0.82	0.11548	8	ns	1.717	0.158065	10	**	1.07429	0.123015	7	ns
Supplemental Table 11. Expression of select ISR-dependent transcripts at in the eIF2B HOM mice following 4 weeks of dosing starting at an advanced disease stage. Data is presented as mean expression level relative to the 0 mg/kg-treated wild-type controls (Group 1). Statistical significance for DNL343 effects in wild-type animals or the effect of the homozygous mutation was determined by a 2-way …
